# AtVPS13M1 regulates subcellular lipid distribution and lipid remodeling in phosphate-deprived plants

**DOI:** 10.1101/2024.05.22.594332

**Authors:** Sébastien Leterme, Catherine Albrieux, Sabine Brugière, Yohann Couté, Julien Dellinger, Benjamin Gillet, Sandrine Hughes, Julie Castets, Amélie Bernard, David Scheuring, Lucas Place, Marion Schilling, Juliette Jouhet, Morgane Michaud

**Affiliations:** Laboratoire de Physiologie Cellulaire et Végétale, CNRS, CEA, INRAE, Grenoble Alpes University, IRIG, CEA Grenoble, Grenoble, France; Univ. Grenoble Alpes, INSERM, CEA, UA13 BGE, CNRS, CEA, FR2048, 38000 Grenoble, France; Institut de Génomique Fonctionnelle de Lyon (IGFL), CNRS UMR 5242, Ecole Normale Supérieure de Lyon, Université Claude Bernard Lyon 1, Université de Lyon, Lyon, France; Laboratoire de Biogenèse Membranaire, UMR 5200, CNRS, Univ, Bordeaux, France; Department of Biology, University of Kaiserslautern-Landau, 67663 Kaiserslautern, Germany

## Abstract

VPS13 are conserved lipid transporters with multiple subcellular localizations playing key roles in many fundamental cellular processes. While the localizations and functions of VPS13 have been extensively investigated in yeast and animals, little is known about their counterparts in plants, particularly regarding their role in stress response. Here, we characterized AtVPS13M1, one of the four VPS13 paralogs in *Arabidopsis thaliana*. We show that AtVPS13M1 is expressed in young dividing and vascular tissues as a single major splice variant. AtVPS13M1 binds and transports glycerolipids with a low specificity *in vitro* and interferes with phospholipid metabolism in response to phosphate starvation, a nutrient stress that triggers a massive remodeling of membrane lipids. AtVPS13M1 is mainly located at the surface of mitochondria but is also present in microsomes. Finally, we demonstrated that AtVPS13M1 regulates phospholipid distribution between these two compartments, preventing their over-degradation in mitochondria while promoting their mobilization from microsomes. Overall, our findings highlight the conserved lipid transport function of VPS13 in plants, reveal its importance for mitochondrial membrane homeostasis and nutrient stress adaptation, and provide new insights into lipid remodeling mechanisms.
