## Supplementary material for "AtVPS13M1 regulates subcellular lipid distribution and lipid remodeling in phosphate-deprived plants": Table S1

### Sheet: Legend
Table S1: Results of MS-based targeted proteomic analyses.
Relative abundances of AtVPS13M1, fructokinases (FRK) and isoforms of the 26S proteasome regulatory protein subunit RPN5 were studied in col0 (WT) and atvps13m1 T-DNA insertion lines using MS-based targeted proteomics.
Two independent experiments were performed with different sets of peptides: the first one analysing WT, atvps13m1.1 and atvps13m1.3 lines (second sheet) and the other one analysing WT, atvps13m1.2 and atvps13m1.4 lines (third sheet).

### Sheet: atvps13m1.1 & atvps13m1.3
peptide sequence	specific to	WT R1		WT R2		WT R3		atvps13m1.1 R1		atvps13m1.1 R2		atvps13m1.1 R3		atvps13m1.3 R1		atvps13m1.3 R2		atvps13m1.3 R3
		Spectral counts	abundance	Spectral counts	abundance	Spectral counts	abundance	Spectral counts	abundance	Spectral counts	abundance	Spectral counts	abundance	Spectral counts	abundance	Spectral counts	abundance	Spectral counts	abundance
YITQYASLLK	AT4G17140	3	2.01706e+06	13	992446	13	878826	nd		nd		nd		nd		nd		nd
LLLDLGNLVIR	AT4G17140	26	938638	23	1.42699e+06	15	1.22174e+06	nd		nd		nd		nd		nd		nd
LPSLGFHFSPAR	AT4G17140	19	4.44958e+06	3	3934480	1	5.21507e+06	nd		nd		nd		nd		nd		nd
FATLSQDNLLTDIK	AT4G17140	14	1.06613e+06	10	915977	14	1.02241e+06	nd		nd		nd		nd		nd		nd
IDSLDDFVLELIVTDVGK	AT4G17140	12	not quantified	12	116990	15	128610	nd		nd		nd		nd		nd		nd
EYDEKEAIGQMLLHLAEASR	AT4G17140	10	486921	15	265994	14	265277	nd		nd		nd		nd		nd		nd
SYNDKYEAWEPLIEPADGFLR	AT4G17140	nd		nd		nd		nd		nd		nd		nd		nd		nd
VDNSVGSFLPADPSTLNLLGRPYELR	AT4G17140	29	936402	20	734524	20	490691	nd		nd		nd		nd		nd		nd
APGGAPANVAIAVSR	FRK1, FRK2, FRK3	99	216253680	89	136918176	102	174608096	84	160475472	91	141261824	107	200563728	113	181029280	113	116315912	97	133549424
EAGALLSYDPNLR	FRK1, FRK2, FRK3, FRK4, FRK8	124	34691120	54	18834058	65	31737106	113	29616478	54	24230216	88	27314662	117	34900488	68	19944040	56	20368608
VSDVELEFLTGSNK	FRK1	198	66125704	71	37283236	84	51204360	185	43722692	82	38388064	115	69628824	211	62501488	72	45764784	82	46145072
KNGVDDQGINFDTGAR	FRK1	53	4440823	50	818771	55	1.75053e+06	52	2.86155e+06	53	1.78035e+06	60	2.74311e+06	55	3242508	59	1.41434e+06	61	2.02722e+06
GAVDPFHVNAVDTTGAGDSFVGALLNQIVDDR	FRK1	445	49247000	359	116088976	501	100867216	263	15649883	463	119914744	475	160238032	414	51375536	552	39413576	541	73873672
NLSEIPDFK	RPN5A	129	21112660	75	16067244	81	18783572	114	19991028	81	20682876	106	19753364	126	21444300	87	13056678	80	14505702
DSNEILNSWAGNLEK	RPN5A	39	10095404	32	8190966	32	8700483	47	9574585	34	9732836	36	12561408	43	10675473	27	7.84141e+06	27	8472864
YYSHNNEYIEICR	RPN5A, RPN5B	16	3.4258e+06	14	1.78282e+06	14	2.39874e+06	23	3528826	15	3015668	18	5.31213e+06	23	3.75866e+06	19	1.65806e+06	16	1.79189e+06
QAVQSMVQQAMQYIDQTPDIETR	RPN5A	31	n/a	28	n/a	26	n/a	40	n/a	27	n/a	28	n/a	41	n/a	24	n/a	22	n/a

### Sheet: atvps13m1.2 & atvps13m1.4
peptide sequence	specific to	WT R1		WT R2		WT R3		atvps13m1.2 R1		atvps13m1.2 R2		atvps13m1.2 R3		atvps13m1.4 R1		atvps13m1.4 R2		atvps13m1.4 R3
		Spectral counts	abundance	Spectral counts	abundance	Spectral counts	abundance	Spectral counts	abundance	Spectral counts	abundance	Spectral counts	abundance	Spectral counts	abundance	Spectral counts	abundance	Spectral counts	abundance
LLLDLGNLVIR	AT4G17140	27	1.36167e+06	45	1.44554e+06	53	1.92765e+06	nd		nd		nd		nd		nd		nd
FATLSQDNLLTDIK	AT4G17140	37	2.18877e+06	32	2301501	42	2.99125e+06	nd		nd		nd		nd		nd		nd
VPVELAGGVEHVLSIR	AT4G17140	45	3332551	27	2.67773e+06	59	3.7543e+06	nd		nd		nd		nd		nd		nd
NLHETLTSEDTNAAQTEK	AT4G17140	11	2.22286e+06	12	1.06301e+06	13	1.81711e+06	nd		nd		nd		nd		nd		nd
SSSVAQVDPEIHINLIDVSEVR	AT4G17140	18	1.73456e+06	42	1.00248e+06	56	1.53477e+06	nd		nd		nd		nd		nd		nd
SYNDKYEAWEPLIEPADGFLR	AT4G17140	40	1.21995e+06	51	702127	47	1225298	nd		nd		nd		nd		nd		nd
LQIDNQLPLTLMPVLLAPDNTGDSR	AT4G17140	nd		nd		nd		nd		nd		nd		nd		nd		nd
LLLVTLGEK	FRK1, FRK3, FRK4	115	186404176	107	137325392	108	117225488	107	193775456	91	200052688	90	172219904	107	210837312	79	99765680	121	224553744
TALAFVTLR	FRK1, FRK2, FRK3, FRK7	90	193980432	299	152870192	96	125814704	74	184528464	78	230452880	80	170793680	346	217829296	321	121987064	309	218424736
SVLEDEERLR	FRK1	86	38841104	84	19599602	87	21103938	91	31536582	92	25316438	93	25544562	101	28510344	85	35272692	108	35861904
APGGAPANVAIAVSR	FRK1, FRK2, FRK3	148	308654304	104	219675024	86	192187312	138	270370976	146	308545600	129	271806848	149	323188960	151	166979968	151	284941632
LGDDEFGHMLAGILR	FRK1, FRK2	46	12185137	30	5.54159e+06	32	6087192	56	16793774	61	17858322	47	12910307	42	11039339	36	2.95001e+06	45	17374082
LLDLVEK	RPN5A, RPN5B	176	34152020	2016	20394092	213	23374068	200	30448692	188	33644884	209	29050490	236	20601882	165	17929464	226	20163644
IYYELMIR	RPN5A, RPN5B	41	10773492	26	7724041	29	8526544	35	12165755	46	11291553	35	11131712	27	6.86806e+06	11	2896723	29	7.96435e+06
IIEHNILVVSK	RPN5A, RPN5B	27	17853378	71	10629493	30	10874897	27	17287198	23	19506168	30	12056775	54	11372441	55	7.66185e+06	71	11521583
QVVTMEVIQWTSLWNK	RPN5A	52	1.75483e+06	31	940509	49	925005	49	2.05589e+06	49	2.44804e+06	53	1.6146e+06	50	1.10881e+06	29	264969	57	1.40292e+06
