## Supplementary material for "AtVPS13M1 regulates subcellular lipid distribution and lipid remodeling in phosphate-deprived plants": Table S2

### Sheet: Feuil1
Table S2. Primers used in this study
Oligo name	Purpose	Sequence 5'-3'
AtMM372	atvps13m1 ko cDNA screening Fw	GTCGCATTGATGGATTGCTC
AtMM384	atvps13m1 ko cDNA screening Rv	CCCTGAGACAGGTTGCAG
AtMM397	Genotyping atvps13m1.1 (SALK_128148) Fw	TGGCTAGTGCTACTTGCTCG
AtMM398	Genotyping atvps13m1.1 (SALK_128148) Rv	AGGAAGATGTTTCCACAACCG
AtMM466	atvps13m1 ko cDNA screening Fw	GATGCTCTCCATACTTTCTTGGAGGTACAGATGAAGCGTAGTGCTTCAAAACTTTATGATGGGG
AtMM469	Amplification AtVPS13M1 for isoform validation Fw	TTTCTGTTGGTGCTGATATTGCTACGTGCTCGAAAGTCCTGG
AtMM470	Amplification AtVPS13M1 for isoform validation Rv	ACTTGCCTGTCGCTCTATCTTCAACCCTCATAGGACCGTTGC
AtMM473	Genotyping atvps13m1.2 (SALK_019531) Rv	TTCACAGATGAAGATTGGGAACGG
AtMM474	Genotyping atvps13m1.2 (SALK_019531) Fw	AGTTCATGCTTATAGTCGTCCTGC
AtMM475	Genotyping atvps13m1.3 (SALK_021158) Fw	GAGCTACAATGGTGTCTGGCAGC
AtMM476	Genotyping atvps13m1.3 (SALK_021158) Rv	CCTAATCTTTAGAGCCTACTACCATAGCC
AtMM477	Genotyping atvps13m1.4 (SALK_096315) Rv	AAGATGCTGAGAGCAGGAGCCCTG
AtMM478	Genotyping atvps13m1.4 (SALK_096315) Fw	CTGCCCAGATAGGCAGTAGTCG
AtMM487	atvps13m1 ko cDNA screening Rv	CGCGTAAGCTGGTATACTTC
AtMM530	atvps13m1 ko cDNA screening Fw	GCTATGACCATGATTACGCCAAGCTTGCATGCATGTTGGAAGATCAGGTAGCTTACTTG
AtMM619	Isoform D (PCR1 and PCR2) Fw	AACCATTAACCGATCTCTGC
AtMM620	Isoform D (PCR1) Rv	AGTTTTCTCTGTCTGAGCAGC
AtMM621	Isoform E (PCR1 and PCR2) Fw	GATTTGCTTTAAAGCTAGCAGACCAGG
AtMM622	Isoform E (PCR1) Rv	CATACTTATCATTATATGACCTGGCCGC
AtMM623	Isoform G (PCR1 and PCR2) Fw	GGATCTTTGGATGTGGATGCGTATGATC
AtMM624	Isoform G (PCR1) Rv	GGAGACCCTTGAATCATAAGCATGGAG
AtMM625	Isoform I (PCR1 and PCR2) Fw	CCCTGTACAGATCAAATATATGCATTCTGG
AtMM626	Isoform I (PCR1) Rv	CATGAACTATCTCTTTCATCTTTGTCATCC
AtMM627	Isoform J (PCR1 and PCR2) Fw	GATTATGAAGGTTTCGACTACTGCCTATCTG
AtMM628	Isoform J (PCR1) Rv	TAGATCCAACTTAAGTGCCGGAGATCC
AtMM631	Selection of AtVPS13M1 clones in SW105 Fw	GAGTTGAAGACCTTTATTGTCCGTAGTGG
AtMM634	Selection of AtVPS13M1 clones in SW105 rv	TTTTTCTTCTGATGCACCTCAATGACAG
AtMM688	Isoform J (PCR2) Rv	CATGGTGGAGACTGATTGTAGGAAG
AtMM689	Isoform D (PCR2) Rv	CTGAAAAAGCAGATATTTCGAAAAAGCATG
AtMM690	Isoform E (PCR2) Rv	CTGCAAAGTACATAGATACACCATTATTTTC
AtMM691	Isoform G (PCR2) Rv	CTGAAATAAATTCGAGTCAGTACGTAATAAC
AtMM692	Isoform I (PCR2) Rv	GCCATGTAATATACCAATTAATTAACTTGCAA
AtMM720	Trimming left JAtY78L17 Fw	TATATTGCTCTAATAAATTTTTGGCGCGCCGGCCAATTAGGCCCGGGCGGTTCAAATATGTATCCGCTCATG
AtMM721	Screen Trimming left JAtY78L17 rv	AAATATAGCGCGCAAACTAGG
AtMM723	Screen Trimming right JAtY78L17 rv	CTGAATTCTTAATTAACCCACG
AtMM724	Insertion of cassettes into JAtY78L17, position 472 of AtVPS13M1 protein Fw	ACGGTTAAATAAAGTCATAGGGTACAAAGAAGGTGATGAG-GGAGGTGGAGGTGGAGCT
AtMM725	Insertion of cassettes into JAtY78L17, position 472 of AtVPS13M1 protein Rv	TATGGAGAGCATCAGGTTTTGCATTGTTGATAATTGATTG-GGCCCCAGCGGCCGCAGCAG
AtMM726	Screening insertion of cassettes into JAtY 78L17 rv	CTTCACATGATAACTCAGCAAGGC
AtMM728	Screen Trimming left JAtY78L17 fw	CGTAGCAGAGAAGGAGTTAC
AtMM730	Screen Trimming right JAtY78L17 Fw	TCTACCCATTCTTTCACTCG
AtMM734	Cloning AtVPS13M1(1-335) in pACEBac1 Fw	ATTATTCATACCGTCCCACCATCGGGCGCGATGTTGGAAGATCAGGTAGCTTACTTG
AtMM735	Cloning AtVPS13M1(1-335) in pACEBac1 Rv	GAGCTCGTCGACGTAGGCCTTTGTTAATGATGATGATGATGATGAGAACCCCCCCCGGG
AtMM738	Trimming right JAtY78L17 Rv	TTAGTTGACTGTCAGCTGTCCTTGCTCCAGGATGCTGTTTTTGACAACGGTTAGTTGACTGTCAGCTGTC
AtMM739	Trimming right JAtY78L17 Fw	TTGAAGAGCGTACCTGTTTGAGTCAATGTCCAATGTCGTCAACGAATGCTAGTCTAGCTG
AtMM740	Trimming left JAtY78L17 Rv	TCGCCAAATTTCAATCTCTATGTCGTTTCCTATTTAGTAATTACCAATGCTTAATCAGTG
AtMM821	GAPDH qPCR Fw	TAGCTGCACCACTAACTGCC
AtMM822	GAPDH qPCR Rv	AGAGCTGGAAGCACCTTTCC
AtMM825	MDH qPCR Fw	GGTACAGAAGTCGTGGAGGC
AtMM826	MDH qPCR Rv	ACCTCACCTTCGAGGCAAAG
AtMM861	AtVPS13M1 qPCR Fw	CTATCGGGCCTCGGGTTCT
AtMM862	AtVPS13M1 qPCR Rv	CTCTCTCTGGCGAGAAGCAC
isoA_10136R	Long read sequencing 2 rv	ACTTGCCTGTCGCTCTATCTTCCGAATCTTCACCAAAACCAG
isoA_2485F	Long read sequencing 2 fw	TTTCTGTTGGTGCTGATATTGCTTAGGCTTTCACTTCTCACC
LB	LBb1.3	ATTTTGCCGATTTCGGAAC
RB	RB1	GTGCAATCCATCTTGTTCAATCATGCG
